# The human and mouse dendritic cell receptor DCIR binds to LRP1 N-glycans containing terminal galactoses, including the α-Gal antigen

**DOI:** 10.1101/2024.05.20.594848

**Authors:** Benjamin B. A. Raymond, Tamara Sneperger, Stella Rousset, Nelly Gilles, Aurélie Bally, Alexandre Stella, Agnes L. Hipgrave Ederveen, Julien Marcoux, Giulia Trimaglio, Michel Thépaut, Frederic Lagarrigue, Odile Burlet-Schiltz, Manfred Wuhrer, Franck Fieschi, Pascal Demange, Olivier Neyrolles, Yoann Rombouts

## Abstract

The dendritic cell immunoreceptor (DCIR) is a C-type lectin receptor expressed by myeloid cells that plays a key immunoregulatory role in a wide range of diseases, from inflammation to cancer. However, the ligand(s) of DCIR remain(s) unknown, hampering our understanding of the exact function of this immune receptor. Here, we found that both human DCIR and mouse DCIR1 bind specifically to the low-density lipoprotein receptor-related protein 1 (LRP1), a heavily glycosylated receptor mediating the clearance of various molecules from the extracellular matrix and apoptotic cells. This interaction is mediated by galactose-terminated biantennary complex-type N-glycans, including those carrying the immunogenic α-Gal epitope. Our study provides a deeper understanding of the role of DCIR in immune regulation and its potential impact on a range of immune disorders, highlighting its specificity in ligand recognition which is crucial for developing therapeutic strategies.
