## Supplementary material for "The human and mouse dendritic cell receptor DCIR binds to LRP1 N-glycans containing terminal galactoses, including the α-Gal antigen": Table S3

### Sheet: hLRP1 N-glycans
Supporting Table S3. N-glycans of human serum LRP1 a-chain. N-glycans were released from a SDS-PAGE gel band, labeled, and analyzed by CE-ESI-MS. Listed are the relative intensities. H: hexose, N: N-acetylhexosamine, F: fucose, E: α2,6-linked acetylneuraminic acid and Am:α2,3-linked acetylneuraminic acid.
Composition	Charge state	Theoretical m/z	Observed m/z in x charge state	Mass error (ppm)	Fragmented precursor	Rel. abundance (%)
H5N4E2	3+	804.977	804.981	4.17	+	28.1536
H5N4E1	2+	1047.4	1047.4	2.08	+	10.2127
H5N4F1Am1	2+	1105.92	1105.92	2.97	+	8.59782
H5N4F1E1	2+	1120.43	1120.43	0.83	+	7.73622
H5N4F1Am2	3+	834.32	834.322	3.39	+	5.70441
H5N4F1	2+	960.864	960.866	1.96	+	5.45575
H5N4Am1E1	3+	795.305	795.308	3.18	+	4.18845
H5N4F1Am1E1	3+	843.991	843.995	3.86	+	2.46131
H5N4Am1	2+	1032.89	1032.89	1.88	+	2.00217
H5N4F1E2	3+	853.663	853.667	4.44	+	1.8582
H4N2	2+	603.73	603.731	1.69	-	1.26422
H5N4	2+	887.835	887.837	1.96	+	1.28601
H4N3	2+	705.269	705.27	1.33	-	0.960617
H6N3E1	2+	1026.88	1026.89	1.42	-	0.95773
H5N5F1	2+	1062.4	1062.4	1.03	-	1.0144
H5N5E1	2+	1148.94	1148.94	2.35	-	0.974908
H6N2	2+	765.782	765.784	2.09	+	0.797935
H5N5F1E1	3+	814.981	814.983	3.36	-	0.78555
H6N5E1	3+	820.312	820.315	3.04	-	0.828379
H6N5Am1E2	3+	1023.39	1023.39	2.66	+	0.792645
H7N2	2+	846.809	846.811	2.47	+	0.667061
H5N3E1	2+	945.859	945.86	1.45	-	0.6614
H6N5F1E1	2+	1302.99	1303	1.79	-	0.72265
H3N3E1	2+	783.806	783.808	2.54	-	0.635533
H6N3	2+	867.322	867.324	2.21	+	0.611843
H5N5F1E2	3+	921.356	921.36	4.08	-	0.584243
H6N5F1Am3	3+	1052.73	1052.74	3.51	+	0.620095
H5N4Am2	2+	1177.95	1177.95	1.9	-	0.592017
H6N5F1Am1	3+	859.327	859.328	2.21	-	0.49534
H4N3E1	2+	864.833	864.836	3.56	-	0.472851
H4N3F1Am1	2+	923.354	923.357	3.23	-	0.479253
H8N2	2+	927.835	927.837	2.35	+	0.506442
H6N5F1Am2	3+	956.03	956.034	3.45	-	0.491903
H4N4E1	2+	966.372	966.374	1.54	-	0.50566
H6N5F1Am1E2	3+	1072.08	1072.08	2.38	+	0.472913
H3N3F1Am1	2+	842.328	842.33	2.49	-	0.365547
H5N3Am1	2+	931.351	931.353	1.53	-	0.440389
H4N3F1E1	2+	937.862	937.863	1.95	-	0.432442
H4N5F1	2+	981.378	981.378	0.11	-	0.405257
H6N3Am1	2+	1012.38	1012.38	1.3	-	0.378962
H6N5F1	2+	1143.43	1143.43	0.69	-	0.358611
H5N2	2+	684.756	684.757	1.77	-	0.289168
H4N3F1	2+	778.298	778.3	2.55	-	0.261245
H5N3	2+	786.296	786.297	1.94	-	0.279357
H4N4F1	2+	879.838	879.842	4.09	-	0.254511
H4N5	2+	908.349	908.35	1.72	-	0.266428
H9N2	2+	1008.86	1008.86	1.95	-	0.321481
H4N5E1	2+	1067.91	1067.91	0.29	-	0.337823
H5N5E2	3+	872.67	872.674	4.51	-	0.226784
H6N5F1Am1E1	3+	965.702	965.71	8.52	-	0.214894
H5N5	2+	989.375	989.373	-2.07	-	0.246349
H5N3F1E1	2+	1018.89	1018.89	1.88	-	0.119014
H4N4F1Am1	2+	1024.89	1024.9	1.85	-	0.10716
H6N3F1Am1	2+	1085.41	1085.41	3.09	-	0.14237

### Sheet: macrophage mLRP1 N-glycans
Supporting Table S3 continued. N-glycans of mouse macrophage LRP1 a-chain. N-glycans were released from a SDS-PAGE gel band, labeled, and analyzed by CE-ESI-MS. Listed are the relative intensities. H: hexose, N: N-acetylhexosamine, F: fucose, E: α2,6-linked acetylneuraminic acid and Am:α2,3-linked acetylneuraminic acid.
Composition	Charge state	Theoretical m/z	Observed m/z in x charge state	Mass error (ppm)	Fragmented precursor	Rel. abundance (%)
H6N4F1E1	3+	801.305	801.309	4.81	+	28.9694
H5N4F1E2	3+	853.663	853.667	4.55	+	6.57057
H7N4F1	3+	748.947	748.949	2.82	+	6.22791
H5N4F1Am1E1	3+	843.991	843.995	4.33	+	6.09306
H6N4E1	3+	752.619	752.623	4.41	+	4.4419
H6N4F1Am1	3+	791.633	791.636	3.31	+	3.83687
H7N4E1	3+	806.637	806.64	3.73	-	2.49371
H8N5F1E1	3+	977.033	977.038	4.62	+	2.533
H5N4E1	3+	698.602	698.604	2.9	+	1.72992
H5N4F1E1	3+	747.288	747.29	3.69	+	1.65603
H6N2	2+	765.782	765.785	2.74	+	1.54248
H7N2	2+	846.809	846.812	4	+	1.48312
H9N5F1	3+	924.676	924.681	5.71	+	1.47337
H4N3F1	2+	778.298	778.301	2.93	-	1.303
H8N2	2+	927.835	927.839	3.75	+	1.28879
H7N5F1Am1E1	3+	1019.72	1019.72	4.43	+	1.264
H6N4F1	2+	1041.89	1041.89	3.43	+	1.23323
H4N2	2+	603.73	603.73	1.36	-	1.09797
H6N4E2	3+	858.995	858.999	5.06	-	1.07319
H8N5F1Am1	3+	967.362	967.365	3.6	+	1.12247
H7N4	3+	700.261	700.264	3.26	-	0.990148
H6N4F1E1Ac1	2+	1222.46	1222.46	3.3	-	1.04918
H5N2	2+	684.756	684.757	1.77	+	0.871737
H6N4	2+	968.862	968.863	1.58	-	0.883909
H9N2	2+	1008.86	1008.87	2.84	+	0.8584
H5N4Am1E1	3+	795.305	795.307	2.55	-	0.861124
H5N4E2	3+	804.977	804.979	2.18	-	0.932496
H5N4F1Am2	3+	834.32	834.321	1.95	+	0.929095
H6N4Am1E1	3+	849.323	849.327	4.14	-	0.88725
H4N3E1	2+	864.833	864.836	3.79	-	0.740912
H7N3	2+	948.348	948.351	3.06	+	0.70953
H6N3E1	2+	1026.88	1026.89	2.59	+	0.677914
H8N5E1	3+	928.348	928.342	-6.27	+	0.705021
H3N2	2+	522.703	522.704	2.17	-	0.634207
H4N3	2+	705.269	705.271	2.6	-	0.559893
H6N3	2+	867.322	867.326	4.17	+	0.62288
H6N4Am1	3+	742.947	742.949	2.55	-	0.587509
H5N4F1E2Ac1	3+	867.667	867.67	3.88	-	0.576482
H3N3F1E1	2+	856.835	856.838	3.19	-	0.524599
H5N4	2+	887.835	887.833	-2.66	-	0.535807
H7N5F1Am2	3+	1010.05	1010.05	4.05	+	0.500995
H6N3Am1	2+	1012.38	1012.38	4.06	+	0.426272
H5N4F1Am1	3+	1105.92	1105.92	3.33	-	0.399085
H6N4Am1Ac1	2+	1134.92	1134.93	2.59	-	0.362308
H8N5Am1	3+	918.676	918.685	10.4	-	0.385498
H6N5F1Am2E1	3+	1062.41	1062.41	3.32	+	0.365852
H5N3Am1	2+	931.351	931.355	3.57	+	0.347944
H5N3E1	2+	945.859	945.862	3.14	-	0.306632
H7N5F1Am1	3+	913.344	913.35	6.89	-	0.302411
H7N5Am1E1	3+	971.034	971.038	4	-	0.260778
H9N5E1	3+	982.365	982.369	3.84	-	0.268419
H5N3	2+	786.296	786.298	2.7	-	0.181597
H5N3F1	2+	859.325	859.33	5.78	+	0.226419
H6N3F1	2+	940.351	940.354	3.15	-	0.234134
H5N4F1	2+	960.864	960.867	2.48	-	0.23575
H5N3F1Am1	2+	1004.38	1004.38	1.36	-	0.155608
H5N5F1	3+	1062.4	1062.41	4.61	-	0.178617
H5N4Am2	2+	1177.95	1177.95	2.07	-	0.173786
H7N5F1E1	3+	923.016	923.022	6.09	-	0.194156
H7N5Am2	3+	961.362	961.366	3.7	-	0.159754
H6N5F1Am1E1	3+	965.702	965.708	6.55	-	0.169547
H6N5F1Am3	3+	1052.73	1052.74	5.22	-	0.203267
H6N5F1Am1E2	3+	1072.08	1072.08	4.99	-	0.170238
H3N3E1	2+	783.806	783.809	3.56	-	0.143737
H4N4F1	2+	879.838	879.842	4.2	-	0.093505
H4N3F1Am1	2+	923.354	923.357	3.01	-	0.0767148
H4N3F1E1	2+	937.862	937.865	3.12	-	0.10776
H4N4F2	2+	952.867	952.862	-5.1	-	0.0729953
H4N3F1E1Ac1	2+	958.867	958.868	1.3	-	0.0516801
H5N3F1E1	2+	1018.89	1018.89	2.66	-	0.131538
H6N3F1Am1	3+	1085.41	1085.41	1.8	-	0.0609846
H8N5	2+	1232.45	1232.46	4.07	-	0.11919
H6N5F1Am2	3+	956.03	956.035	4.71	-	0.099534
H6N5Am2E1	3+	1013.72	1013.72	4.24	-	0.082341
H8N6F1Am1E1	3+	1141.43	1141.43	3.32	-	0.128732
H8N6F1Am2E1	3+	1238.13	1238.14	3.62	-	0.0501887
