## Supplementary material for "The human and mouse dendritic cell receptor DCIR binds to LRP1 N-glycans containing terminal galactoses, including the α-Gal antigen": Table S4

### Sheet: Flow cytometry antibody list  
ANTIBODIES	SOURCE	IDENTIFIER
TruStain FcXTM (anti-mouse CD16/32) antibody	Biolegend	Cat#101320
LIVE/DEADTM Fixable Aqua Dead Cell Stain Kit	ThermoFisher Scientific	Cat#L34965
BV711 anti-CD45.2 (clone 104)	BD Biosciences	Cat#563685
AF700 anti-Ly6G (clone 1A8)	BD Biosciences	Cat#561236
BV421 anti-Ly6C (clone HK1.4)	BD Biosciences	Cat#48-5932-82
BV650 anti-CD11b (clone M1/70)	Ozyme	Cat#BLE101239
PE-Cy7 anti-CD11c (clone N418)	Ozyme	Cat#BLE117318
APC/Cy7 anti-I-A/I-E (clone M5/114.15.2)	Ozyme	Cat#BLE107628
PerCP/Cy5.5 anti-I-A/I-E (clone M5/114.15.2)	Ozyme	Cat#BLE107626
BV786 anti-SiglecF (clone E50-2440)	BD Biosciences	Cat#740956
Alexa Fluor 647 anti-F4/80 (clone BM8)	Ozyme	Cat#BLE123122
FITC anti-F4/80 (clone BM8)	Ozyme	Cat#BLE123108
BV786 anti-CD4 (clone RM4-5)	BD Biosciences	Cat#563727
FITC anti-CD8a (clone 53-6.7)	Ozyme	Cat#BLE100706
APC/Cy7 anti-CD8a (clone 53-6.7)	Ozyme	Cat#BLE100714
PE-CF594 anti-TCRγδ (clone GL3)	BD Biosciences	Cat#563532
APC/Cy7 anti-TCRβ (clone H57-597)	Ozyme	Cat#BLE109220
BV510 anti-NK1.1 (clone PK136)	Ozyme	Cat#BLE108738
Pacific Blue anti-CD19 (clone 6D5)	Ozyme	Cat#BLE115523
PE/Dazzle 594 anti-CD64 (clone X54-5/7.1)	Ozyme	Cat#BLE139320
FITC anti-MerTK (clone 2B10C42)	Ozyme	Cat#BLE151504
Alexa Fluor 647 anti-mDCIR1 (clone TKKT-1)	Laboratory of Naoki Matsumoto (Tokyo, Japan)
AF488 Mouse anti-LRP1 α-chain (clone A2MR alpha-2)	Novus	Cat#NB100-64808AF488
PE Mouse anti-LRP1 β-chain (clone EPR3724)	abcam	Cat#ab310941
PE Streptavidin	BD Biosciences	Cat#554061
